# The proteome of small urinary extracellular vesicles after kidney transplantation as an indicator of renal cellular biology and a source for markers predicting outcome

**DOI:** 10.1101/845941

**Authors:** Fabian Braun, Markus Rinschen, Denise Buchner, Katrin Bohl, Martin Späth, Heike Göbel, Corinna Klein, Oliver Kretz, Victor G. Puelles, Daniel Bachurski, Ingo Plagmann, Roger Wahba, Michael Hallek, Bernhard Schermer, Thomas Benzing, Tobias B. Huber, Andreas Beyer, Dirk Stippel, Christine E. Kurschat, Roman-Ulrich Müller

## Abstract

Kidney transplantation is the preferred renal replacement therapy available. Yet, the biological processes during and after kidney transplantation and how they translate into the overall functional graft outcome are insufficiently understood. Recent developments in the field of extracellular vesicle research allow the deeper exploitation of this non-invasive source. We separated small urinary extracellular vesicles (suEVs) throughout the course of living donor kidney transplantation. SuEVs were collected longitudinally from both the donor and the recipient in 22 living donor kidney transplantations. Unbiased proteomic analysis revealed specific temporal patterns of suEV proteins indicative of the cellular processes involved in the allograft’s response after transplantation with proteins playing a role in complement activation being among the most dynamically regulated components. Using a leave-one-out cross validation model, we identified potential prognostic markers of kidney function at 1 year after transplantation. One of the proteins identified – phosphoenol pyruvate carboxykinase (PCK2) – could be confirmed in an independent validation cohort of another 22 donor-recipient pairs using targeted mass spectrometry. This study sheds the light on early molecular processes during the course of kidney transplantation and shows the future potential of suEVs as a source of biomarkers in this setting. The data set is provided as a unique resource directly accessible through an online tool that allows dynamic interrogation of this first comprising suEV proteome atlas after kidney transplantation.

**One Sentence Summary:** This study represents the first atlas of the proteomic changes in small urinary extracellular vesicles throughout living donor kidney transplantation identifying PCK2 abundance as a biomarker for renal function 12 months after transplantation
