## Supplementary material for "The proteome of small urinary extracellular vesicles after kidney transplantation as an indicator of renal cellular biology and a source for markers predicting outcome": Tbl S1

### Sheet: 12M-Top20RSSsquare
A
Majority Protein IDs	Gene names Crea	Mean of RSS squared Crea	Mean stdev RSS squared Crea	NA counts Crea	Mean of Model slope Crea	Mean of Model slope standarddev Crea	Spearman corr. FC vs Crea	Mean of RSS squared GFR	Mean stdev RSS squared GFR	Mean of Model slope GFR	Mean of Model slope standarddev GFR	Spearman corr. FC vs GFR
P98088;T1S9D5	Mucin-5AC	0.061	0.007	3	-0.049	0.005	-0.64	155.791	16.96	2.211	0.204	0.623
B2R5R0;P55259;Q8N1A3	Pancreatic secretory granule membrane major glycoprotein GP2	0.07	0.007	3	-0.085	0.006	-0.64	157.631	13.525	2.161	0.318	0.621
Q96PX8;B4DRY1	SLIT and NTRK-like protein 1	0.072	0.008	4	0.102	0.013	0.39	169.496	12.703	-3.886	0.568	-0.438
P09327;Q53F91	Villin-1	0.085	0.007	2	0.058	0.009	0.375	130.018	12.781	-4.681	0.338	-0.682
Q9Y6R7	IgGFc-binding protein	0.089	0.009	0	-0.138	0.011	-0.706	151.946	19.228	5.154	0.249	0.661
Q9H479;B4DH12;B3KNR9	Fructosamine-3-kinase	0.094	0.009	3	0.048	0.008	0.244	141.633	18.303	-7.6	0.401	-0.601
Q5IWS5		0.095	0.009	4	0.037	0.012	0.165	141.058	16.208	-2.844	0.356	-0.543
Q15435;C9J177;H7C003;C9JD73;B5MBZ8	Protein phosphatase 1 regulatory subunit 7	0.104	0.011	2	0.343	0.032	0.543	157.465	14.282	-14.42	0.941	-0.756
D6R934;P02746;A0A024RAB9	Complement C1q subcomponent subunit B	0.106	0.011	2	-0.123	0.021	-0.814	87.087	8.858	4.908	0.522	0.809
P08572;A0A024RDW8;B4DH43	Collagen alpha-2(IV) chain;Canstatin	0.109	0.011	1	-0.191	0.018	-0.538	152.588	10.611	6.517	0.677	0.63
P62195;Q59GS3;J3QQM1	26S protease regulatory subunit 8	0.112	0.009	1	0.224	0.027	0.553	147.733	13.931	-10.776	0.48	-0.733
B4DV44;Q8N854;B4DVZ2;Q99972;B6V6K6;Q6PKX1	Myocilin	0.12	0.013	4	0.162	0.015	0.643	136.361	10.956	-4.929	0.551	-0.612
S6B291		0.133	0.011	2	-0.141	0.022	-0.439	158.717	16.923	5.11	0.311	0.488
Q6P7E6;P51993;B2R7V3;Q11128;K7ENC0	Alpha-(1,3)-fucosyltransferase	0.137	0.014	1	0.248	0.03	0.432	165.682	12.682	-14.972	1.082	-0.617
P43005;B2R7K1;H0Y7R2	Excitatory amino acid transporter 3	0.15	0.017	3	-0.19	0.06	-0.204	168.026	12.164	3.653	1.562	0.152
G3XAP6;P49747;A8K3I0;B4DN90;Q53FR6;B4DN75	Cartilage oligomeric matrix protein	0.155	0.02	2	0.111	0.029	0.389	145.836	15.576	-8.367	0.77	-0.576
O43633;A0A024R4S0;M0R1L7;M0R1T5	Charged multivesicular body protein 2a	0.162	0.015	0	0.077	0.012	0.255	166.578	13.989	-8.498	0.575	-0.627
P13645;CON__P13645	Keratin, type I cytoskeletal 10	0.165	0.018	0	-0.044	0.016	-0.174	166.649	17.136	6.558	0.485	0.56
P00739	Haptoglobin-related protein	0.173	0.018	4	-0.031	0.009	-0.33	171.103	15.919	3.207	0.367	0.545
P30711;H7BZG9	Glutathione S-transferase theta-1	0.175	0.019	3	0.035	0.03	0.09	162.354	16.457	-3.585	0.964	-0.222
C
Majority Protein IDs	Gene names Crea	Mean of RSS squared Crea	Mean stdev RSS squared Crea	NA counts Crea	Mean of Model slope Crea	Mean of Model slope standarddev Crea	Spearman corr. FC vs Crea	Mean of RSS squared GFR	Mean stdev RSS squared GFR	Mean of Model slope GFR	Mean of Model slope standarddev GFR	Spearman corr. FC vs GFR
P39059;B3KTP7	Collagen alpha-1(XV) chain;Restin;Restin-2;Restin-3;Restin-4	0.077	0.01	2	0.112	0.013	0.495	149.263	17.444	-6.59	0.461	-0.563
Q9BXJ7;B3KP64	Protein amnionless	0.081	0.008	3	-0.144	0.025	-0.394	177.262	17.322	4.862	1.11	0.42
P09210;A8K987;B2R920	Glutathione S-transferase A2;Glutathione S-transferase	0.082	0.007	4	-0.126	0.013	-0.496	154.38	12.318	5.199	0.546	0.528
B1PL87;P55957;A8ASI8;B3KT21	BH3-interacting domain death agonist;BH3-interacting domain death agonist p15;BH3-interacting domain death agonist p13;BH3-interacting domain death agonist p11	0.089	0.007	4	0.005	0.015	0.061	154.516	14.571	2.615	0.505	0.236
O00571;B5BTY4;Q59GX6;B4DLU5;O15523;A0A024R9A4;Q5S4N1	ATP-dependent RNA helicase DDX3X;ATP-dependent RNA helicase DDX3Y	0.099	0.009	4	0.098	0.016	0.354	166.305	16.459	-5.303	0.501	-0.488
O60884;A0A024R6S1	DnaJ homolog subfamily A member 2	0.106	0.01	4	-0.221	0.023	-0.589	134.848	14.126	8.047	0.977	0.609
P54793	Arylsulfatase F	0.107	0.01	4	0.038	0.008	0.321	168.473	18.383	-2.717	0.287	-0.409
B2R8C2;B4DY49		0.114	0.01	4	0.026	0.012	0.093	176.581	15.103	-6.474	0.596	-0.52
P08571;B2R888	Monocyte differentiation antigen CD14;Monocyte differentiation antigen CD14, urinary form;Monocyte differentiation antigen CD14, membrane-bound form;Monocyte differentiation antigen CD14	0.116	0.016	0	0.131	0.009	0.532	170.868	14.081	-6.543	0.312	-0.541
Q16822;B4DW73;H0YML5	Phosphoenolpyruvate carboxykinase [GTP], mitochondrial	0.116	0.01	3	-0.121	0.014	-0.412	127.77	11.172	5.102	0.412	0.515
L8E853		0.118	0.013	4	-0.126	0.009	-0.589	169.768	17.706	5.038	0.251	0.532
Q6V0I7	Protocadherin Fat 4	0.118	0.014	4	0.105	0.012	0.461	165.181	14.121	-0.473	0.356	-0.057
Q01082;B2ZZ89;D6W5C0;K9MS24	Spectrin beta chain, non-erythrocytic 1	0.129	0.011	4	-0.101	0.014	-0.489	162.654	14.874	2.845	0.558	0.297
Q9NZP8	Complement C1r subcomponent-like protein	0.133	0.013	1	0.106	0.014	0.346	154.446	13.733	-7.731	0.923	-0.59
E9PHK0;P05452;A0A024R2Q7	Tetranectin	0.143	0.016	2	-0.087	0.012	-0.338	142.032	10.598	8.034	0.615	0.713
B4DVU3;B4DDN4;B4DVQ5;Q99613;A0A024QYU9;B4DRU0;A1KYQ7;B5ME19;B3KNZ4;B4E2Z6;A0A024QYX7	Eukaryotic translation initiation factor 3 subunit C;Eukaryotic translation initiation factor 3 subunit C-like protein	0.145	0.014	3	-0.079	0.018	-0.244	154.801	14.573	4.198	0.742	0.227
B3KQS1;B3KNF4;O43490	Prominin-1	0.148	0.012	0	0.086	0.018	0.233	174.608	10.183	-9.704	0.577	-0.474
V9HW26;P25705;K7EK77	ATP synthase subunit alpha, mitochondrial	0.151	0.023	4	-0.007	0.039	0.246	175.356	20.235	-3.084	1.111	-0.32
Q6FH10;P07585;F8VXZ8;F8VUF6	Decorin	0.154	0.013	3	-0.053	0.015	-0.141	158.071	9.805	4.083	0.522	0.527
L0R895		0.159	0.014	4	-0.056	0.015	-0.357	173.452	15.85	2.995	0.385	0.594
AC
Majority Protein IDs	Gene names Crea	Mean of RSS squared Crea	Mean stdev RSS squared Crea	NA counts Crea	Mean of Model slope Crea	Mean of Model slope standarddev Crea	Spearman corr. FC vs Crea	Mean of RSS squared GFR	Mean stdev RSS squared GFR	Mean of Model slope GFR	Mean of Model slope standarddev GFR	Spearman corr. FC vs GFR
Q6IAA8;F5GX19;F5H3Y3;H0YFI1;F5H479	Ragulator complex protein LAMTOR1	0.08	0.01	4	-0.254	0.024	-0.538	130.756	13.359	15.26	0.662	0.671
Q9H0W9;A0A024R396;A8K718;E9PQS1;E9PPB5;A0A024R3B0;E9PJU8	Ester hydrolase C11orf54	0.08	0.009	4	-0.088	0.027	-0.56	161.902	19.251	4.233	1.488	0.751
A2MYD4;A2N2G6		0.086	0.007	4	0.098	0.012	0.489	149.011	16.402	-2.109	0.373	-0.262
Q15599;Q6NTG0	Na(+)/H(+) exchange regulatory cofactor NHE-RF2	0.086	0.01	4	0.191	0.021	0.698	163.658	15.22	-7.371	1.014	-0.682
P09210;A8K987;B2R920	Glutathione S-transferase A2;Glutathione S-transferase	0.088	0.008	3	-0.097	0.012	-0.53	161.349	15.47	3.635	0.522	0.595
O60884;A0A024R6S1	DnaJ homolog subfamily A member 2	0.089	0.009	4	-0.35	0.026	-0.681	136.576	10.745	11.695	0.979	0.63
Q9Y6R7	IgGFc-binding protein	0.091	0.009	0	0.139	0.009	0.672	162.131	15.963	-4.972	0.272	-0.622
Q9BXJ7;B3KP64	Protein amnionless	0.093	0.009	3	-0.134	0.017	-0.385	150.932	14.494	5.985	0.693	0.491
P22891;B0YJC6	Vitamin K-dependent protein Z	0.096	0.009	4	-0.111	0.022	-0.555	148.595	16.511	4.39	0.867	0.543
B3KR70;Q15904;Q8NF19;B4DWM8;A6QRJ1	V-type proton ATPase subunit S1	0.098	0.012	3	0.182	0.013	0.653	125.863	9.369	-4.935	0.772	-0.659
P30613;Q16715;O75758;Q16716;B4DPM0	Pyruvate kinase PKLR;Pyruvate kinase	0.1	0.009	3	-0.076	0.009	-0.393	165.477	16.948	3.394	0.331	0.432
V9HWE7;P51570;Q6ZP37;Q71UH7	Galactokinase	0.101	0.008	3	-0.108	0.021	-0.371	142.241	13.711	6.214	0.704	0.573
Q5T2W1;B2R7S7;A0A024R4E8	Na(+)/H(+) exchange regulatory cofactor NHE-RF3	0.104	0.012	0	-0.269	0.032	-0.718	163.711	16.905	10.48	1.168	0.686
Q92673;A0A024R3H2	Sortilin-related receptor	0.104	0.009	4	0.13	0.012	0.632	116.747	11.686	-4.166	0.353	-0.584
Q6LES2;P09525;V9HW59;Q6P452;B4DDZ4;B4DDF9;Q59FK3	Annexin;Annexin A4	0.114	0.009	0	-0.206	0.022	-0.6	153.455	12.706	9.217	0.611	0.658
Q7Z7M0	Multiple epidermal growth factor-like domains protein 8	0.114	0.012	4	0.1	0.015	0.626	154.644	17.885	-2.965	0.442	-0.567
B4E1M2;P34913;E5RFU2;B4DFE9;E5RFH6;H0YAW7	Bifunctional epoxide hydrolase 2;Cytosolic epoxide hydrolase 2;Lipid-phosphate phosphatase	0.118	0.013	4	0.006	0.024	0.06	163.194	22.697	2.168	0.897	0.215
D6R934;P02746;A0A024RAB9	Complement C1q subcomponent subunit B	0.127	0.013	2	0.093	0.011	0.661	111.375	10.494	-3.952	0.262	-0.56
O75309;B2R7S8;H3BSG2;B4DPH1	Cadherin-16	0.141	0.024	2	-0.149	0.024	-0.546	162.282	13.174	5.912	0.788	0.524
Q15435;C9J177;H7C003;C9JD73;B5MBZ8	Protein phosphatase 1 regulatory subunit 7	0.149	0.014	4	-0.09	0.021	-0.418	160.771	14.92	4.498	0.655	0.685
BC
Majority Protein IDs	Gene names Crea	Mean of RSS squared Crea	Mean stdev RSS squared Crea	NA counts Crea	Mean of Model slope Crea	Mean of Model slope standarddev Crea	Spearman corr. FC vs Crea	Mean of RSS squared GFR	Mean stdev RSS squared GFR	Mean of Model slope GFR	Mean of Model slope standarddev GFR	Spearman corr. FC vs Crea GFR
B1PL87;P55957;A8ASI8;B3KT21	BH3-interacting domain death agonist;BH3-interacting domain death agonist p15;BH3-interacting domain death agonist p13;BH3-interacting domain death agonist p11	0.079	0.007	4	-0.07	0.009	-0.296	153.609	14.028	2.491	0.66	0.238
B2R8C2;B4DY49		0.099	0.008	4	0.08	0.013	0.429	162.974	15.373	-6.364	0.666	-0.651
Q6FGT3;P41181	Aquaporin-2	0.104	0.007	4	0.065	0.011	0.271	151.393	12.161	-4.464	0.191	-0.529
Q5T0G8;P50995;B4DPJ2;B7Z6L0	Annexin;Annexin A11	0.105	0.009	2	0.193	0.016	0.6	168.877	14.64	-6.618	0.473	-0.567
O43598;H0Y8X4	2-deoxynucleoside 5-phosphate N-hydrolase 1	0.11	0.009	4	0.054	0.022	0.161	164.729	11.74	-5.848	0.746	-0.347
Q9UL88		0.112	0.013	2	0.161	0.016	0.711	126.86	8.937	-7.645	0.77	-0.648
Q6FH10;P07585;F8VXZ8;F8VUF6	Decorin	0.118	0.011	3	-0.079	0.006	-0.374	103.839	7.759	3.85	0.178	0.672
C9J9K3;P08865;A0A024R2P0;Q96RS2;A6NE09;A0A024R7P5	40S ribosomal protein SA	0.119	0.013	4	0.092	0.009	0.382	141.055	11.6	-3.17	0.51	-0.379
Q01082;B2ZZ89;D6W5C0;K9MS24	Spectrin beta chain, non-erythrocytic 1	0.125	0.013	4	-0.06	0.005	-0.4	139.529	11.958	2.117	0.35	0.197
Q9Y6R7	IgGFc-binding protein	0.126	0.011	1	0.116	0.01	0.505	163.154	12.599	-6.278	0.324	-0.604
B3KQS1;B3KNF4;O43490	Prominin-1	0.128	0.012	0	0.161	0.017	0.388	155.738	12.961	-10.417	0.638	-0.571
B4DVU3;B4DDN4;B4DVQ5;Q99613;A0A024QYU9;B4DRU0;A1KYQ7;B5ME19;B3KNZ4;B4E2Z6;A0A024QYX7	Eukaryotic translation initiation factor 3 subunit C;Eukaryotic translation initiation factor 3 subunit C-like protein	0.13	0.014	4	-0.03	0.019	-0.121	128.215	11.997	1.91	0.538	0.161
Q9UBV8	Peflin	0.13	0.013	4	0.125	0.01	0.629	166.598	10.931	-4.587	0.431	-0.622
O00560;A0A024R7Z5;B4DQ93;B4DHN5;E9PBU7	Syntenin-1	0.131	0.01	0	0.12	0.017	0.389	144.404	12.853	-8.543	0.627	-0.669
P52272;Q59ES8;Q7KYM9	Heterogeneous nuclear ribonucleoprotein M	0.132	0.014	3	0.012	0.015	0.153	161.828	13.302	-1.02	0.284	-0.093
F2YQ21;P10451;A0A024RDE2;B7Z351;Q3LGB0;A0A024RDJ0;A6XMV6;D6R9C5;C4B6Q2	Osteopontin	0.133	0.011	3	-0.041	0.011	-0.162	163.33	16.204	0.757	0.607	-0.133
Q12913	Receptor-type tyrosine-protein phosphatase eta	0.134	0.013	0	0.082	0.018	0.616	150.821	11.391	-6.021	0.545	-0.743
P13640	Metallothionein-1G	0.139	0.013	4	-0.094	0.021	-0.636	167.916	16.254	3.993	0.662	0.618
Q08380;B4DVE1;B3KP88;B4DDG4;B4DWA8;B4DI70	Galectin-3-binding protein	0.143	0.013	0	0.098	0.011	0.347	155.817	9.544	-9.406	0.513	-0.633
Q14974;B2RBR9;F5H4R7;B7Z5M1;J3KTM9;B7Z752	Importin subunit beta-1	0.146	0.016	3	-0.126	0.029	-0.285	159.315	12.1	7.137	0.861	0.423

### Sheet: 12M-Top10RSSsquare+SDTsquare
A
Majority Protein IDs	Gene names Crea	Mean of RSS squared Crea	Mean stdev RSS squared Crea	NA counts Crea	Mean of Model slope Crea	Mean of Model slope standarddev Crea	Spearman corr. FC vs Crea	Mean of RSS squared GFR	Mean stdev RSS squared GFR	Mean of Model slope GFR	Mean of Model slope standarddev GFR	Spearman corr. FC vs GFR
B2R5R0;P55259;Q8N1A3	Pancreatic secretory granule membrane major glycoprotein GP2	0.07	0.007	3	-0.085	0.006	-0.64	157.631	13.525	2.161	0.318	0.621
Q96PX8;B4DRY1	SLIT and NTRK-like protein 1	0.072	0.008	4	0.102	0.013	0.39	169.496	12.703	-3.886	0.568	-0.438
P09327;Q53F91	Villin-1	0.085	0.007	2	0.058	0.009	0.375	130.018	12.781	-4.681	0.338	-0.682
D6R934;P02746;A0A024RAB9	Complement C1q subcomponent subunit B	0.106	0.011	2	-0.123	0.021	-0.814	87.087	8.858	4.908	0.522	0.809
P08572;A0A024RDW8;B4DH43	Collagen alpha-2(IV) chain;Canstatin	0.109	0.011	1	-0.191	0.018	-0.538	152.588	10.611	6.517	0.677	0.63
P62195;Q59GS3;J3QQM1	26S protease regulatory subunit 8	0.112	0.009	1	0.224	0.027	0.553	147.733	13.931	-10.776	0.48	-0.733
B4DV44;Q8N854;B4DVZ2;Q99972;B6V6K6;Q6PKX1	Myocilin	0.12	0.013	4	0.162	0.015	0.643	136.361	10.956	-4.929	0.551	-0.612
Q6P7E6;P51993;B2R7V3;Q11128;K7ENC0	Alpha-(1,3)-fucosyltransferase	0.137	0.014	1	0.248	0.03	0.432	165.682	12.682	-14.972	1.082	-0.617
P43005;B2R7K1;H0Y7R2	Excitatory amino acid transporter 3	0.15	0.017	3	-0.19	0.06	-0.204	168.026	12.164	3.653	1.562	0.152
O43633;A0A024R4S0;M0R1L7;M0R1T5	Charged multivesicular body protein 2a	0.162	0.015	0	0.077	0.012	0.255	166.578	13.989	-8.498	0.575	-0.627
C
Majority Protein IDs	Gene names Crea	Mean of RSS squared Crea	Mean stdev RSS squared Crea	NA counts Crea	Mean of Model slope Crea	Mean of Model slope standarddev Crea	Spearman corr. FC vs Crea	Mean of RSS squared GFR	Mean stdev RSS squared GFR	Mean of Model slope GFR	Mean of Model slope standarddev GFR	Spearman corr. FC vs GFR
P09210;A8K987;B2R920	Glutathione S-transferase A2;Glutathione S-transferase	0.082	0.007	4	-0.126	0.013	-0.496	154.38	12.318	5.199	0.546	0.528
B1PL87;P55957;A8ASI8;B3KT21	BH3-interacting domain death agonist;BH3-interacting domain death agonist p15;BH3-interacting domain death agonist p13;BH3-interacting domain death agonist p11	0.089	0.007	4	0.005	0.015	0.061	154.516	14.571	2.615	0.505	0.236
O60884;A0A024R6S1	DnaJ homolog subfamily A member 2	0.106	0.01	4	-0.221	0.023	-0.589	134.848	14.126	8.047	0.977	0.609
P08571;B2R888	Monocyte differentiation antigen CD14;Monocyte differentiation antigen CD14, urinary form;Monocyte differentiation antigen CD14, membrane-bound form;Monocyte differentiation antigen CD14	0.116	0.016	0	0.131	0.009	0.532	170.868	14.081	-6.543	0.312	-0.541
Q16822;B4DW73;H0YML5	Phosphoenolpyruvate carboxykinase [GTP], mitochondrial	0.116	0.01	3	-0.121	0.014	-0.412	127.77	11.172	5.102	0.412	0.515
Q6V0I7	Protocadherin Fat 4	0.118	0.014	4	0.105	0.012	0.461	165.181	14.121	-0.473	0.356	-0.057
Q9NZP8	Complement C1r subcomponent-like protein	0.133	0.013	1	0.106	0.014	0.346	154.446	13.733	-7.731	0.923	-0.59
E9PHK0;P05452;A0A024R2Q7	Tetranectin	0.143	0.016	2	-0.087	0.012	-0.338	142.032	10.598	8.034	0.615	0.713
B3KQS1;B3KNF4;O43490	Prominin-1	0.148	0.012	0	0.086	0.018	0.233	174.608	10.183	-9.704	0.577	-0.474
Q6FH10;P07585;F8VXZ8;F8VUF6	Decorin	0.154	0.013	3	-0.053	0.015	-0.141	158.071	9.805	4.083	0.522	0.527
AC
Majority Protein IDs	Gene names Crea	Mean of RSS squared Crea	Mean stdev RSS squared Crea	NA counts Crea	Mean of Model slope Crea	Mean of Model slope standarddev Crea	Spearman corr. FC vs Crea	Mean of RSS squared GFR	Mean stdev RSS squared GFR	Mean of Model slope GFR	Mean of Model slope standarddev GFR	Spearman corr. FC vs GFR
Q6IAA8;F5GX19;F5H3Y3;H0YFI1;F5H479	Ragulator complex protein LAMTOR1	0.08	0.01	4	-0.254	0.024	-0.538	130.756	13.359	15.26	0.662	0.671
O60884;A0A024R6S1	DnaJ homolog subfamily A member 2	0.089	0.009	4	-0.35	0.026	-0.681	136.576	10.745	11.695	0.979	0.63
Q9BXJ7;B3KP64	Protein amnionless	0.093	0.009	3	-0.134	0.017	-0.385	150.932	14.494	5.985	0.693	0.491
B3KR70;Q15904;Q8NF19;B4DWM8;A6QRJ1	V-type proton ATPase subunit S1	0.098	0.012	3	0.182	0.013	0.653	125.863	9.369	-4.935	0.772	-0.659
V9HWE7;P51570;Q6ZP37;Q71UH7	Galactokinase	0.101	0.008	3	-0.108	0.021	-0.371	142.241	13.711	6.214	0.704	0.573
Q92673;A0A024R3H2	Sortilin-related receptor	0.104	0.009	4	0.13	0.012	0.632	116.747	11.686	-4.166	0.353	-0.584
Q6LES2;P09525;V9HW59;Q6P452;B4DDZ4;B4DDF9;Q59FK3	Annexin;Annexin A4	0.114	0.009	0	-0.206	0.022	-0.6	153.455	12.706	9.217	0.611	0.658
D6R934;P02746;A0A024RAB9	Complement C1q subcomponent subunit B	0.127	0.013	2	0.093	0.011	0.661	111.375	10.494	-3.952	0.262	-0.56
O75309;B2R7S8;H3BSG2;B4DPH1	Cadherin-16	0.141	0.024	2	-0.149	0.024	-0.546	162.282	13.174	5.912	0.788	0.524
Q15435;C9J177;H7C003;C9JD73;B5MBZ8	Protein phosphatase 1 regulatory subunit 7	0.149	0.014	4	-0.09	0.021	-0.418	160.771	14.92	4.498	0.655	0.685
BC
Majority Protein IDs	Gene names Crea	Mean of RSS squared Crea	Mean stdev RSS squared Crea	NA counts Crea	Mean of Model slope Crea	Mean of Model slope standarddev Crea	Spearman corr. FC vs Crea	Mean of RSS squared GFR	Mean stdev RSS squared GFR	Mean of Model slope GFR	Mean of Model slope standarddev GFR	Spearman corr. FC vs Crea GFR
O43598;H0Y8X4	2-deoxynucleoside 5-phosphate N-hydrolase 1	0.11	0.009	4	0.054	0.022	0.161	164.729	11.74	-5.848	0.746	-0.347
Q9UL88		0.112	0.013	2	0.161	0.016	0.711	126.86	8.937	-7.645	0.77	-0.648
Q6FH10;P07585;F8VXZ8;F8VUF6	Decorin	0.118	0.011	3	-0.079	0.006	-0.374	103.839	7.759	3.85	0.178	0.672
C9J9K3;P08865;A0A024R2P0;Q96RS2;A6NE09;A0A024R7P5	40S ribosomal protein SA	0.119	0.013	4	0.092	0.009	0.382	141.055	11.6	-3.17	0.51	-0.379
Q01082;B2ZZ89;D6W5C0;K9MS24	Spectrin beta chain, non-erythrocytic 1	0.125	0.013	4	-0.06	0.005	-0.4	139.529	11.958	2.117	0.35	0.197
B4DVU3;B4DDN4;B4DVQ5;Q99613;A0A024QYU9;B4DRU0;A1KYQ7;B5ME19;B3KNZ4;B4E2Z6;A0A024QYX7	Eukaryotic translation initiation factor 3 subunit C;Eukaryotic translation initiation factor 3 subunit C-like protein	0.13	0.014	4	-0.03	0.019	-0.121	128.215	11.997	1.91	0.538	0.161
Q9UBV8	Peflin	0.13	0.013	4	0.125	0.01	0.629	166.598	10.931	-4.587	0.431	-0.622
Q12913	Receptor-type tyrosine-protein phosphatase eta	0.134	0.013	0	0.082	0.018	0.616	150.821	11.391	-6.021	0.545	-0.743
Q08380;B4DVE1;B3KP88;B4DDG4;B4DWA8;B4DI70	Galectin-3-binding protein	0.143	0.013	0	0.098	0.011	0.347	155.817	9.544	-9.406	0.513	-0.633
Q14974;B2RBR9;F5H4R7;B7Z5M1;J3KTM9;B7Z752	Importin subunit beta-1	0.146	0.016	3	-0.126	0.029	-0.285	159.315	12.1	7.137	0.861	0.423

### Sheet: 6M-Top20RSSsquare
A
Majority Protein IDs	Gene names Crea	Mean of RSS squared Crea	Mean stdev RSS squared Crea	NA counts Crea	Mean of Model slope Crea	Mean of Model slope standarddev Crea	Spearman corr. FC vs Crea	Mean of RSS squared GFR	Mean stdev RSS squared GFR	Mean of Model slope GFR	Mean of Model slope standarddev GFR	Spearman corr. FC vs Crea GFR
Q15019;B5MCX3	Septin-2	0.051	0.003	1	0.256	0.01	0.682	241.842	21.576	-13.417	1.095	-0.572
Q15008;B3KT66	26S proteasome non-ATPase regulatory subunit 6	0.053	0.005	3	0.247	0.012	0.635	198.2	16.847	-12.119	0.695	-0.529
Q15084	Protein disulfide-isomerase A6	0.053	0.006	4	0.114	0.006	0.736	222.876	18.377	-3.528	0.578	-0.488
Q53R19;O15144;A0A024R408;Q9BXV5	Actin-related protein 2/3 complex subunit 2	0.058	0.007	2	0.241	0.018	0.764	173.268	15.001	-12.465	1.21	-0.72
P59998;F8WCF6;F8WDD7;Q9H7Z5;H7C0A3	Actin-related protein 2/3 complex subunit 4	0.059	0.004	0	0.236	0.009	0.615	222.09	24.374	-13.116	0.667	-0.63
D3DUV3;B3KVV6;B7Z7V4		0.061	0.005	3	0.083	0.004	0.697	201.643	25.293	-4.525	0.303	-0.654
P07814;V9GYZ6;Q3KQZ8;B4DKX5;H6WCP5	Bifunctional glutamate/proline--tRNA ligase;Glutamate--tRNA ligase;Proline--tRNA ligase	0.064	0.004	1	0.14	0.01	0.694	231.912	29.192	-6.201	0.77	-0.547
B4E2G8;P35221;G3XAM7;F8W845;B4DU00;B4DKT9;B3KSR8	Catenin alpha-1	0.066	0.006	3	0.101	0.009	0.6	218.437	21.747	-3.947	0.545	-0.492
B7Z4C7		0.067	0.007	3	0.088	0.009	0.64	213.374	24.157	-6.16	0.608	-0.679
Q9Y6R7	IgGFc-binding protein	0.08	0.006	0	-0.114	0.008	-0.632	263.768	23.315	6.764	0.394	0.64
Q53XL8;Q53HB3;P62191	26S protease regulatory subunit 4	0.082	0.006	1	0.19	0.023	0.629	251.572	25.065	-13.17	1.306	-0.659
O00571;B5BTY4;Q59GX6;B4DLU5;O15523;A0A024R9A4;Q5S4N1	ATP-dependent RNA helicase DDX3X;ATP-dependent RNA helicase DDX3Y	0.098	0.009	4	0.082	0.03	0.489	257.077	26.274	-0.52	1.503	-0.29
Q53FW2;P60891;B1ALA9;B4DNL6;P21108	Ribose-phosphate pyrophosphokinase;Ribose-phosphate pyrophosphokinase 1;Ribose-phosphate pyrophosphokinase 3	0.098	0.008	2	-0.226	0.022	-0.464	254.321	17.873	13.49	1.105	0.478
Q6IAL5;B2R8A1;A8K4W7;P53597;B7Z438	Succinyl-CoA ligase [ADP/GDP-forming] subunit alpha, mitochondrial	0.1	0.009	4	0.026	0.027	0.088	255.976	27.724	2.932	1.603	0.284
Q8NFQ8;A0A024R957	Torsin-1A-interacting protein 2	0.103	0.009	4	-0.109	0.019	-0.423	259.433	29.237	5.34	0.714	0.521
V9HWC5;Q00169;F5GWE5;I3L4H1;Q6NUL6	Phosphatidylinositol transfer protein alpha isoform	0.104	0.009	4	-0.098	0.014	-0.242	261.527	22.348	2.353	1.049	0.083
Q7L4Q3;P07203;Q6NSD4	Glutathione peroxidase;Glutathione peroxidase 1	0.11	0.008	3	-0.062	0.033	-0.108	262.099	19.575	6.352	1.367	0.342
A0A024R9U8;Q7Z6Z7;A0A024R9W5;A0A024R9Y3;Q5H924;H0Y5W0	E3 ubiquitin-protein ligase HUWE1	0.112	0.009	4	0.035	0.019	0.192	264.835	27.75	-0.663	1.546	-0.116
G3XAP6;P49747;A8K3I0;B4DN90;Q53FR6;B4DN75	Cartilage oligomeric matrix protein	0.112	0.01	2	0.177	0.015	0.361	194.641	19.954	-16.235	0.758	-0.573
P45880;A0A024QZT0;A0A024QZN9;Q5JSD2;Q5JSD1;B4DKM5	Voltage-dependent anion-selective channel protein 2	0.115	0.01	4	0.037	0.038	0.225	257.91	26.462	0.349	1.895	-0.094
C
Majority Protein IDs	Gene names Crea	Mean of RSS squared Crea	Mean stdev RSS squared Crea	NA counts Crea	Mean of Model slope Crea	Mean of Model slope standarddev Crea	Spearman corr. FC vs Crea	Mean of RSS squared GFR	Mean stdev RSS squared GFR	Mean of Model slope GFR	Mean of Model slope standarddev GFR	Spearman corr. FC vs GFR
P13647;CON__P13647	Keratin, type II cytoskeletal 5	0.075	0.008	2	0.01	0.005	0.086	148.623	11.651	-0.862	0.259	-0.243
Q53Y83;P06280;Q53HF3	Alpha-galactosidase A	0.075	0.008	2	-0.006	0.008	-0.081	131.949	8.86	-2.592	0.347	-0.205
Q5PY49;E7ET40;P00749;A0A024QZM9;B2R7F2;E7ESM2;B4DNJ4	Urokinase-type plasminogen activator;Urokinase-type plasminogen activator long chain A;Urokinase-type plasminogen activator short chain A;Urokinase-type plasminogen activator chain B	0.075	0.007	4	-0.049	0.008	-0.229	129.201	10.746	1.765	0.393	0.315
V9HWG1;Q13228;A6PVX1;B4DPI7	Selenium-binding protein 1	0.077	0.007	3	-0.029	0.008	-0.118	126.992	11.584	1.471	0.325	0.147
P29508	Serpin B3	0.083	0.009	4	-0.011	0.005	0.021	153.815	12.027	-0.084	0.283	-0.161
P05981;B7Z1L4;B2ZDQ2;M0QZ63	Serine protease hepsin;Serine protease hepsin non-catalytic chain;Serine protease hepsin catalytic chain	0.109	0.009	3	-0.228	0.036	-0.262	148.221	12.405	2.812	0.976	0.096
C9JEU5;C9JC84		0.138	0.013	2	-0.148	0.014	-0.413	141.506	13.326	3.977	0.416	0.483
P11684;E9PN95	Uteroglobin	0.142	0.024	3	0.104	0.01	0.573	148.65	16.045	-4.327	0.403	-0.499
Q14TF0;P48506;B4E2I4;E1CEI4	Glutamate--cysteine ligase catalytic subunit	0.145	0.019	3	-0.079	0.022	-0.359	143	12.615	2.223	0.55	0.187
B1PL87;P55957;A8ASI8;B3KT21	BH3-interacting domain death agonist;BH3-interacting domain death agonist p15;BH3-interacting domain death agonist p13;BH3-interacting domain death agonist p11	0.166	0.031	4	0.036	0.023	0.531	151.394	14.179	0.402	0.523	-0.125
Q9NUN5	Probable lysosomal cobalamin transporter	0.166	0.024	4	-0.041	0.041	0.016	135.827	14.151	-3.665	1.08	-0.288
B4DG62;P19367;Q59FD4;A0A024QZK7;E7ENR4;A8K7J7;B3KXY9;B3KRA9	Hexokinase-1	0.167	0.022	4	0.035	0.012	0.174	145.012	14.442	-2.621	0.425	-0.379
Q13443;A0AVL1;F8WC54	Disintegrin and metalloproteinase domain-containing protein 9	0.172	0.026	4	0.145	0.018	0.436	99.35	13.652	-8.687	0.51	-0.689
P51148;A0A024R1U4;K7ERI8;K7ERQ8;K7ENY4	Ras-related protein Rab-5C	0.177	0.025	2	0.018	0.013	0.069	145.678	16.312	-8.883	0.608	-0.619
P16422;B5MCA4	Epithelial cell adhesion molecule	0.18	0.025	3	0.052	0.008	0.228	153.156	14.385	-4.134	0.269	-0.549
O60884;A0A024R6S1	DnaJ homolog subfamily A member 2	0.181	0.016	4	-0.245	0.039	-0.367	144.722	14.993	6.734	1.153	0.436
O00571;B5BTY4;Q59GX6;B4DLU5;O15523;A0A024R9A4;Q5S4N1	ATP-dependent RNA helicase DDX3X;ATP-dependent RNA helicase DDX3Y	0.188	0.029	4	0.078	0.018	0.292	152.957	21.126	-5.816	0.321	-0.597
Q16822;B4DW73;H0YML5	Phosphoenolpyruvate carboxykinase [GTP], mitochondrial	0.192	0.017	3	-0.14	0.019	-0.353	136.927	14.728	4.815	0.548	0.522
Q99816;F5H442;D3DQY6	Tumor susceptibility gene 101 protein	0.216	0.025	0	0.061	0.025	0.155	139.582	12.558	-6.819	0.62	-0.477
P14174;I4AY87	Macrophage migration inhibitory factor	0.217	0.025	3	-0.111	0.023	-0.296	144.993	11.035	5.708	0.596	0.599
AC
Majority Protein IDs	Gene names Crea	Mean of RSS squared Crea	Mean stdev RSS squared Crea	NA counts Crea	Mean of Model slope Crea	Mean of Model slope standarddev Crea	Spearman corr. FC vs Crea	Mean of RSS squared GFR	Mean stdev RSS squared GFR	Mean of Model slope GFR	Mean of Model slope standarddev GFR	Spearman corr. FC vs GFR
P03973	Antileukoproteinase	0.03	0.003	4	-0.234	0.013	-0.852	252.317	31.934	11.792	1.202	0.63
Q01469;E7DVW5	Fatty acid-binding protein, epidermal	0.054	0.005	4	-0.085	0.007	-0.742	197.066	26.392	3.24	0.514	0.609
Q6NZX3;Q53Z63;P21589;B2RBH2	5-nucleotidase	0.054	0.005	2	0.165	0.007	0.736	184.673	12.962	-7.691	0.478	-0.695
P15291;W6MEN3;B7ZAH9;B4DLB8;W6MEN4;Q86XA6	Beta-1,4-galactosyltransferase 1;Lactose synthase A protein;N-acetyllactosamine synthase;Beta-N-acetylglucosaminylglycopeptide beta-1,4-galactosyltransferase;Beta-N-acetylglucosaminyl-glycolipid beta-1,4-galactosyltransferase;Processed beta-1,4-galactosyltransferase 1	0.055	0.006	1	0.154	0.007	0.7	202.04	18.762	-7.129	0.444	-0.629
B4DVU3;B4DDN4;B4DVQ5;Q99613;A0A024QYU9;B4DRU0;A1KYQ7;B5ME19;B3KNZ4;B4E2Z6;A0A024QYX7	Eukaryotic translation initiation factor 3 subunit C;Eukaryotic translation initiation factor 3 subunit C-like protein	0.064	0.009	3	-0.155	0.008	-0.749	195.82	28.186	7.426	0.294	0.681
B7Z9I3;B7Z4S4;O75787;H0Y750;H7C3E1;B7Z1I9;B7Z413	Renin receptor	0.064	0.006	1	0.119	0.007	0.75	252.729	23.831	-4.862	0.403	-0.566
A2MYD4;A2N2G6		0.065	0.006	4	0.072	0.008	0.451	200.55	18.892	-2.641	0.47	-0.383
Q8IZ83;F8WBH3;B4DVV1;F5H4B6;B4DQ15	Aldehyde dehydrogenase family 16 member A1	0.069	0.006	4	-0.18	0.021	-0.626	169.699	14.507	10.67	1.202	0.665
Q53XL8;Q53HB3;P62191	26S protease regulatory subunit 4	0.071	0.008	2	-0.112	0.022	-0.664	232.7	44.18	5.046	1.639	0.641
O75487;B4E2C0;Q86SV6	Glypican-4;Secreted glypican-4	0.073	0.006	3	-0.083	0.014	-0.345	175.938	14.577	6.453	0.478	0.441
Q9Y6R7	IgGFc-binding protein	0.075	0.006	0	0.121	0.006	0.632	234.075	21.392	-7.34	0.436	-0.646
P62136;B3KXM2;E9PMD7	Serine/threonine-protein phosphatase PP1-alpha catalytic subunit;Serine/threonine-protein phosphatase	0.076	0.008	4	-0.156	0.021	-0.566	237.451	20.399	8.323	1.185	0.444
P12830;D3XNU5;Q9UII7;B3GN61;A5D8W4;H3BNC6	Cadherin-1;E-Cad/CTF1;E-Cad/CTF2;E-Cad/CTF3	0.078	0.007	2	0.09	0.009	0.704	252.623	27.26	-5.604	0.551	-0.678
P00739	Haptoglobin-related protein	0.08	0.006	4	0.064	0.006	0.588	154.085	17.126	-4.258	0.269	-0.684
P01603	Ig kappa chain V-I region Ka	0.083	0.006	2	0.096	0.012	0.45	251.683	21.641	-4.637	0.613	-0.466
P30085;B2R6S5;B4DDL4;Q5T0D2	UMP-CMP kinase	0.088	0.007	4	-0.09	0.017	-0.225	236.138	22.549	6.705	0.495	0.491
Q6NZ55;P26373;A8K4C8;J3QSB4	60S ribosomal protein L13	0.089	0.007	4	-0.044	0.006	-0.484	235.364	18.15	1.314	0.263	0.339
O60884;A0A024R6S1	DnaJ homolog subfamily A member 2	0.095	0.008	4	-0.192	0.027	-0.44	243.761	28.254	9.936	1.524	0.455
Q59EZ3;P11717	Cation-independent mannose-6-phosphate receptor	0.1	0.009	4	0.072	0.018	0.423	248.321	18.903	-3.375	0.955	-0.361
Q15435;C9J177;H7C003;C9JD73;B5MBZ8	Protein phosphatase 1 regulatory subunit 7	0.117	0.008	4	-0.018	0.017	-0.093	246.83	22.11	2.806	0.924	0.403
BC
Majority Protein IDs	Gene names Crea	Mean of RSS squared Crea	Mean stdev RSS squared Crea	NA counts Crea	Mean of Model slope Crea	Mean of Model slope standarddev Crea	Spearman corr. FC vs Crea	Mean of RSS squared GFR	Mean stdev RSS squared GFR	Mean of Model slope GFR	Mean of Model slope standarddev GFR	Spearman corr. FC vs GFR
O75487;B4E2C0;Q86SV6	Glypican-4;Secreted glypican-4	0.079	0.006	4	-0.128	0.012	-0.411	244.391	20.709	6.563	0.56	0.449
D3DWI6;O43653	Prostate stem cell antigen	0.09	0.007	3	-0.098	0.009	-0.468	316.583	23.195	5.702	0.544	0.446
P09871;B3KNX0;A8K2N0;F8WCZ6	Complement C1s subcomponent;Complement C1s subcomponent heavy chain;Complement C1s subcomponent light chain	0.098	0.007	0	0.103	0.006	0.558	264.451	16.703	-6.997	0.385	-0.618
P02656;A3KPE2;B0YIW2	Apolipoprotein C-III	0.099	0.005	0	0.158	0.012	0.595	299.914	23.787	-9.908	0.732	-0.582
Q53HW2;P05388;A8K4Z4;A0A024RBS2;F8VU65;F8VWS0;Q53HK9;G3V210;Q6NSF2;F8VQY6;F8VPE8;F8VRK7;F8VW21;F8VZS0;Q8NHW5;F8VS58;F8VWV4;B4E3D5	60S acidic ribosomal protein P0;60S acidic ribosomal protein P0-like	0.101	0.007	4	0.06	0.013	0.279	316.133	22.248	-2.21	0.598	-0.163
Q9NR45;V9HW39	Sialic acid synthase	0.101	0.007	4	-0.035	0.01	-0.136	300.547	19.586	1.102	0.627	0.036
P52209;F5H7U0;B4DL86;K7EM49;K7EPF6;K7EMN2	6-phosphogluconate dehydrogenase, decarboxylating	0.102	0.007	1	0.172	0.014	0.437	289.931	23.013	-9.376	0.75	-0.405
P31947	14-3-3 protein sigma	0.103	0.007	4	-0.01	0.017	-0.039	254.761	16.333	-2.86	0.585	-0.222
P05155;E9KL26;B4E1F0;B4E1H2;H9KV48;E9PGN7;Q5UGI6	Plasma protease C1 inhibitor	0.105	0.006	0	0.137	0.013	0.481	308.435	17.338	-8.993	0.417	-0.497
P10909;H0YLK8;H0YC35	Clusterin;Clusterin beta chain;Clusterin alpha chain;Clusterin	0.105	0.006	0	0.259	0.025	0.556	281.241	18.31	-18.336	0.929	-0.615
Q53G71;V9HW88;P27797;B4DHR1;K7EJB9	Calreticulin	0.105	0.01	2	0.082	0.008	0.468	302.935	25.194	-3.443	0.464	-0.347
P46777;A2RUM7;Q59GX9;B3KTM6	60S ribosomal protein L5	0.106	0.008	4	0.036	0.012	0.286	313.711	28.797	-1.891	0.659	-0.274
P46781;A0A024R4M0;B5MCT8;C9JM19;B7Z732;A5D904	40S ribosomal protein S9	0.106	0.007	4	0.054	0.022	0.211	315.695	28.524	-2.772	1.199	-0.256
Q6IAT1;P50395;E7EU23;B4DLV7;Q5SX87	Rab GDP dissociation inhibitor beta	0.107	0.006	0	0.175	0.018	0.539	311.423	23.419	-11.696	1.032	-0.649
P17980;R4GNH3;A8K781;E9PM69;E9PKD5;E9PMD8	26S protease regulatory subunit 6A	0.118	0.011	3	-0.093	0.014	-0.326	309.395	22.261	4.308	0.624	0.279
C9J9K3;P08865;A0A024R2P0;Q96RS2;A6NE09;A0A024R7P5	40S ribosomal protein SA	0.128	0.009	4	0.048	0.018	0.239	306.616	24.351	-3.085	0.772	-0.36
Q9H479;B4DH12;B3KNR9	Fructosamine-3-kinase	0.128	0.008	2	0.079	0.019	0.306	308.546	26.347	-5.988	0.808	-0.393
Q5T4S7	E3 ubiquitin-protein ligase UBR4	0.13	0.009	2	-0.032	0.011	-0.042	316.503	19.326	2.622	0.492	0.18
Q07960;B4DPZ4;H0YE29;E9PNR6	Rho GTPase-activating protein 1	0.132	0.008	2	0.064	0.025	0.184	306.982	19.189	-7.135	0.9	-0.362
O00560;A0A024R7Z5;B4DQ93;B4DHN5;E9PBU7	Syntenin-1	0.134	0.006	0	0.084	0.016	0.251	307.128	17.145	-10.205	0.773	-0.568

### Sheet: Candidate Liste
12M-RSSsquare+SDTsquare-list
Majority Protein IDs	Gene names
V9HWE7;P51570;Q6ZP37;Q71UH7	Galactokinase
B1PL87;P55957;A8ASI8;B3KT21	BH3-interacting domain death agonist;BH3-interacting domain death agonist p15;BH3-interacting domain death agonist p13;BH3-interacting domain death agonist p11
B2R5R0;P55259;Q8N1A3	Pancreatic secretory granule membrane major glycoprotein GP2
B3KQS1;B3KNF4;O43490	Prominin-1
B3KR70;Q15904;Q8NF19;B4DWM8;A6QRJ1	V-type proton ATPase subunit S1
B4DV44;Q8N854;B4DVZ2;Q99972;B6V6K6;Q6PKX1	Myocilin
B4DVU3;B4DDN4;B4DVQ5;Q99613;A0A024QYU9;B4DRU0;A1KYQ7;B5ME19;B3KNZ4;B4E2Z6;A0A024QYX7	Eukaryotic translation initiation factor 3 subunit C;Eukaryotic translation initiation factor 3 subunit C-like protein
C9J9K3;P08865;A0A024R2P0;Q96RS2;A6NE09;A0A024R7P5	40S ribosomal protein SA
D6R934;P02746;A0A024RAB9	Complement C1q subcomponent subunit B
E9PHK0;P05452;A0A024R2Q7	Tetranectin
O43598;H0Y8X4	2-deoxynucleoside 5-phosphate N-hydrolase 1
O43633;A0A024R4S0;M0R1L7;M0R1T5	Charged multivesicular body protein 2a
O60884;A0A024R6S1	DnaJ homolog subfamily A member 2
O75309;B2R7S8;H3BSG2;B4DPH1	Cadherin-16
P08571;B2R888	Monocyte differentiation antigen CD14;Monocyte differentiation antigen CD14, urinary form;Monocyte differentiation antigen CD14, membrane-bound form;Monocyte differentiation antigen CD14
P08572;A0A024RDW8;B4DH43	Collagen alpha-2(IV) chain;Canstatin
P09210;A8K987;B2R920	Glutathione S-transferase A2;Glutathione S-transferase
P09327;Q53F91	Villin-1
P43005;B2R7K1;H0Y7R2	Excitatory amino acid transporter 3
P62195;Q59GS3;J3QQM1	26S protease regulatory subunit 8
Q01082;B2ZZ89;D6W5C0;K9MS24	Spectrin beta chain, non-erythrocytic 1
Q08380;B4DVE1;B3KP88;B4DDG4;B4DWA8;B4DI70	Galectin-3-binding protein
Q12913	Receptor-type tyrosine-protein phosphatase eta
Q14974;B2RBR9;F5H4R7;B7Z5M1;J3KTM9;B7Z752	Importin subunit beta-1
Q15435;C9J177;H7C003;C9JD73;B5MBZ8	Protein phosphatase 1 regulatory subunit 7
Q16822;B4DW73;H0YML5	Phosphoenolpyruvate carboxykinase [GTP], mitochondrial
Q6FH10;P07585;F8VXZ8;F8VUF6	Decorin
Q6IAA8;F5GX19;F5H3Y3;H0YFI1;F5H479	Ragulator complex protein LAMTOR1
Q6LES2;P09525;V9HW59;Q6P452;B4DDZ4;B4DDF9;Q59FK3	Annexin;Annexin A4
Q6P7E6;P51993;B2R7V3;Q11128;K7ENC0	Alpha-(1,3)-fucosyltransferase
Q6V0I7	Protocadherin Fat 4
Q92673;A0A024R3H2	Sortilin-related receptor
Q96PX8;B4DRY1	SLIT and NTRK-like protein 1
Q9BXJ7;B3KP64	Protein amnionless
Q9NZP8	Complement C1r subcomponent-like protein
Q9UBV8	Peflin
Q9UL88
12M-6M-RSSsquare-overlay-list
Q9Y6R7	IgGFc-binding protein
O00571;B5BTY4;Q59GX6;B4DLU5;O15523;A0A024R9A4;Q5S4N1	ATP-dependent RNA helicase DDX3X;ATP-dependent RNA helicase DDX3Y
G3XAP6;P49747;A8K3I0;B4DN90;Q53FR6;B4DN75	Cartilage oligomeric matrix protein
B1PL87;P55957;A8ASI8;B3KT21	BH3-interacting domain death agonist;BH3-interacting domain death agonist p15;BH3-interacting domain death agonist p13;BH3-interacting domain death agonist p11
O60884;A0A024R6S1	DnaJ homolog subfamily A member 2
Q16822;B4DW73;H0YML5	Phosphoenolpyruvate carboxykinase [GTP], mitochondrial
P00739	Haptoglobin-related protein
B4DVU3;B4DDN4;B4DVQ5;Q99613;A0A024QYU9;B4DRU0;A1KYQ7;B5ME19;B3KNZ4;B4E2Z6;A0A024QYX7	Eukaryotic translation initiation factor 3 subunit C;Eukaryotic translation initiation factor 3 subunit C-like protein
A2MYD4;A2N2G6
C9J9K3;P08865;A0A024R2P0;Q96RS2;A6NE09;A0A024R7P5	40S ribosomal protein SA
O00560;A0A024R7Z5;B4DQ93;B4DHN5;E9PBU7	Syntenin-1
Q9H479;B4DH12;B3KNR9	Fructosamine-3-kinase
Top5-not expressed in delayed graft function
E5RHG8;Q15369;A0A024R7Y5;R4GMY8	Transcription elongation factor B polypeptide 1
O00194;K7ES41	Ras-related protein Rab-27B
Q16822	Sodium-dependent phosphate transport protein 2A
P05937;B7Z380	Calbindin
Q86YQ8;E7ENV7;Q8N7E6	Copine-8
Top10-higher expressed in non delayed graft function
Q04609;A4UU13;Q2VPJ0;B7Z6L3	Glutamate carboxypeptidase 2
Q1T7A3;Q8N6Q3;F8W8N6	CD177 antigen
P49221;B2R7D1;B4DU73;B4YUQ1	Protein-glutamine gamma-glutamyltransferase 4
P54793	Arylsulfatase F
P04279	Semenogelin-1;Alpha-inhibin-92;Alpha-inhibin-31;Seminal basic protein
P0CW22;P08708;H0YN88;H0YK46	40S ribosomal protein S17-like;40S ribosomal protein S17
P62750;H7BY10;K7ERT8;A8MUS3;K7EJV9;K7EMA7	60S ribosomal protein L23a
P58876;A0A024QZZ7;A8K9J7	Histone H2B type 1-D;Histone H2B
P13671	Complement component C6
Q96N83;O00592;F5GWY5;B7ZKQ8;F5H7A2	Podocalyxin
Extracellular vesicl markers
Q99816	TSG101
Q8WUM4	ALIX
P60033	CD81
P25942	CD40, Tumor necrosis factor receptor superfamily member 5
P08758	Annexin A5
