## Supplementary material for "The proteome of small urinary extracellular vesicles after kidney transplantation as an indicator of renal cellular biology and a source for markers predicting outcome": Tbl S2

### Sheet: 12M-Top20RSSsquare
Sequences	Protein	Gene	Mean of RSS squared	Mean stdev RSS squared	NA counts	Mean of Model slope	Mean of Model slope standarddev	Spearman corr, FC vs GFR
AC
ALNHLPLEYNSALYSR	tr|Q86VN6|Q86VN6_HUMAN	SLC34A1	145.33	5.215	9	2.859	0.469	0.273
HGVFVGSAMR	sp|Q16822|PCKGM_HUMAN	PCK2	119.644	14.015	10	3.079	0.636	0.517
LEQGENVFLQATDK	sp|P02746|C1QB_HUMAN	C1QB	137.756	15.866	12	2.373	1.031	0.048
QFHHQLR	sp|Q99613|EIF3C_HUMAN	EIF3C	165.884	19.659	9	-3.833	0.282	-0.688
ELSEALGQIFDSQR	sp|Q08380|LG3BP_HUMAN	LGALS3BP	370.76	31.558	2	-3.086	0.57	-0.411
AFQVDPTSGSVTLGVLPLR	sp|O75309|CAD16_HUMAN	CDH16	272.704	32.3	5	-0.239	0.765	0.154
AVAEPGIQLK	sp|P49747|COMP_HUMAN	COMP	415.495	36.164	5	2.955	0.841	0.44
SLTTAFFR	sp|O00194|RB27B_HUMAN	RAB27B	408.48	36.583	10	-3.411	0.466	-0.334
GAGTDEGCLIEILASR	sp|P09525|ANXA4_HUMAN	ANXA4	389.693	39.128	6	-1.806	0.199	-0.292
ALNHLPLEYNSALYSR	sp|P13671|CO6_HUMAN	C6	324.706	39.19	6	2.358	0.458	0.33
AFGGPGAGCISEGR	sp|Q9H479|FN3K_HUMAN	FN3K	415.667	39.406	5	2.029	1.288	0.216
QLEWGLER	sp|P13671|CO6_HUMAN	C6	319.163	40.412	8	4.55	1.168	0.326
VGLGPGASPVR	sp|Q9BXJ7|AMNLS_HUMAN	AMN	413.482	40.481	6	1.731	1.135	0.24
AEAAASALADADADLEER	sp|O43633|CHM2A_HUMAN	CHMP2A	400.133	41.611	6	-3.683	0.744	-0.236
VLTEIIASR	sp|P08758|ANXA5_HUMAN	ANXA5	456.666	41.997	4	-0.851	0.405	-0.086
TFHETLDCCGSSTLTALTTSVLK	sp|P60033|CD81_HUMAN	CD81	418.759	46.067	6	-2.949	0.541	-0.391
EGALDLSGLR	sp|Q16822|PCKGM_HUMAN	PCK2	435.152	46.71	11	-5.137	1.357	-0.218
FAAATGATPIAGR	sp|P08865|RSSA_HUMAN	RPSA	374.54	47.013	6	-1.41	0.631	-0.165
IGQLLVCNCIFK	sp|P49221|TGM4_HUMAN	TGM4	469	52.728	7	-1.003	0.949	-0.378
VVVPYQGPSSDYVVVK	sp|Q92673|SORL_HUMAN	SORL1	439.971	53.287	10	-5.067	1.105	-0.273
BC
LGSPAVSPLPVR	tr|Q86VN6|Q86VN6_HUMAN	SLC34A1	82.389	6.572	7	3.522	0.196	0.718
HGVFVGSAMR	sp|Q16822|PCKGM_HUMAN	PCK2	87.334	10.018	12	4.758	0.336	0.857
GSEAPVEYYIVSVR	sp|Q6V0I7|FAT4_HUMAN	FAT4	106.255	13.185	10	3.504	0.376	0.535
AFQVDPTSGSVTLGVLPLR	sp|O75309|CAD16_HUMAN	CDH16	109.454	11.676	7	3.213	0.326	0.616
VVVPYQGPSSDYVVVK	sp|Q92673|SORL_HUMAN	SORL1	109.906	23.047	13	-0.805	0.851	-0.393
SLTTAFFR	sp|O00194|RB27B_HUMAN	RAB27B	114.689	14.767	14	2.073	1.098	0.2
LEQGENVFLQATDK	sp|P02746|C1QB_HUMAN	C1QB	153.466	11.461	7	-0.337	0.445	-0.07
ASNLLLGFDR	sp|Q92673|SORL_HUMAN	SORL1	161.732	11.655	7	1.255	0.395	0.295
TGNGLLER	sp|O43490|PROM1_HUMAN	PROM1	188.942	24.372	12	-0.88	0.662	-0.071
ALNHLPLEYNSALYSR	sp|P13671|CO6_HUMAN	C6	208.899	11.982	5	0.586	0.26	0.185
ELSEALGQIFDSQR	sp|Q08380|LG3BP_HUMAN	LGALS3BP	242.178	21.888	4	2.538	0.406	0.299
LQHAAELIK	sp|Q8WUM4|PDC6I_HUMAN	PDCD6IP	244.612	29.606	6	2.041	0.263	0.393
SCAVAEYGVYVK	sp|P00739|HPTR_HUMAN	HPR	249.111	24.808	5	4.532	0.562	0.702
VQAVVAVAR	sp|Q01082|SPTB2_HUMAN	SPTBN1	263.695	39.374	11	-0.826	0.589	-0.283
LLLPGELAK	sp|P58876|H2B1D_HUMAN	HIST1H2BD	268.506	20.288	1	2.461	0.246	0.576
EAISFLER	sp|P54793|ARSF_HUMAN	ARSF	276.691	41.85	9	2.827	0.355	0.455
ATFNPAQDK	tr|Q96N83|Q96N83_HUMAN		280.61	27.485	5	2.353	0.507	0.202
HSLASSEYPVR	sp|P51570|GALK1_HUMAN	GALK1	304.586	26.996	8	5.799	0.538	0.602
EGALDLSGLR	sp|Q16822|PCKGM_HUMAN	PCK2	308.182	43.082	9	0.144	0.664	-0.082
QLEWGLER	sp|P13671|CO6_HUMAN	C6	336.327	44.063	7	2.531	0.738	0.42
A
YVDIAIPCNNK	sp|P08865|RSSA_HUMAN	RPSA	340.021	33.593	5	6.206	0.722	0.499
VLTEIIASR	sp|P08758|ANXA5_HUMAN	ANXA5	424.745	37.562	3	1.315	0.382	0.471
VVVPYQGPSSDYVVVK	sp|Q92673|SORL_HUMAN	SORL1	425.022	42.99	2	1.394	1.047	0.308
GAGTDEGCLIEILASR	sp|P09525|ANXA4_HUMAN	ANXA4	426.13	38.716	4	-0.291	0.578	-0.012
TFHETLDCCGSSTLTALTTSVLK	sp|P60033|CD81_HUMAN	CD81	431.015	48.813	4	1.838	0.443	0.257
TLTIPFK	sp|Q99972|MYOC_HUMAN	MYOC	926.931	134.131	1	6.37	2.06	0
LGSLVENNER	sp|Q99613|EIF3C_HUMAN	EIF3C	939.149	185.62	4	6.219	0.644	0.753
DGTISEDTIR	sp|Q99816|TS101_HUMAN	TSG101	1040.07	202.906	0	5.135	0.448	0.59
NGLLTEHNICEINGQNVIGLK	sp|O00560|SDCB1_HUMAN	SDCBP	1067.94	162.343	0	4.806	1.016	0.298
TGNGLLER	sp|O43490|PROM1_HUMAN	PROM1	1115.11	204.229	0	2.935	0.505	0.5
TFHEASEDCISR	sp|P05452|TETN_HUMAN	CLEC3B	1117.36	172.225	0	3.283	0.564	0.382
IDVYGFSALWK	sp|Q9UBV8|PEF1_HUMAN	PEF1	1117.77	188.729	0	4.143	0.468	0.514
SVSIGYLLVK	sp|P08572|CO4A2_HUMAN	COL4A2	1120.63	188.396	0	4.297	0.641	0.565
HSLASSEYPVR	sp|P51570|GALK1_HUMAN	GALK1	1121.19	199.622	1	-2.193	0.615	-0.396
GLGTDEESILTLLTSR	sp|P08758|ANXA5_HUMAN	ANXA5	1127.73	174.987	0	-3.425	1.603	0.072
NPANPVQR	sp|P00739|HPTR_HUMAN	HPR	1128.68	171.188	0	-2.543	0.915	-0.201
ELQETNAALQDVR	sp|P49747|COMP_HUMAN	COMP	1132.43	182.423	4	7.824	3.09	0.116
SCAVAEYGVYVK	sp|P00739|HPTR_HUMAN	HPR	1133.32	175.454	4	-6.451	1.456	-0.408
VLDLSCNR	sp|P08571|CD14_HUMAN	CD14	1138.64	174.335	0	2.569	0.482	0.148
ATFNPAQDK	tr|Q96N83|Q96N83_HUMAN		1152.74	195.567	2	4.177	0.903	0.152
C
HGVFVGSAMR	sp|Q16822|PCKGM_HUMAN	PCK2	122.684	13.111	6	2.44	0.343	0.511
LGSPAVSPLPVR	tr|Q86VN6|Q86VN6_HUMAN	SLC34A1	130.599	7.876	6	3.016	0.27	0.195
AFQVDPTSGSVTLGVLPLR	sp|O75309|CAD16_HUMAN	CDH16	255.227	34.629	4	1.552	0.679	0.349
VGLGPGASPVR	sp|Q9BXJ7|AMNLS_HUMAN	AMN	299.06	35.963	4	4.16	0.442	0.61
QLEWGLER	sp|P13671|CO6_HUMAN	C6	329.998	41.257	5	1.969	0.61	0.169
QFHHQLR	sp|Q99613|EIF3C_HUMAN	EIF3C	355.947	28.93	4	-2.956	0.427	-0.375
EGALDLSGLR	sp|Q16822|PCKGM_HUMAN	PCK2	361.157	36.455	4	-0.88	0.794	-0.027
FAAATGATPIAGR	sp|P08865|RSSA_HUMAN	RPSA	367.962	38.767	4	0.184	0.853	0.098
AEAAASALADADADLEER	sp|O43633|CHM2A_HUMAN	CHMP2A	370.182	41.762	3	2.377	1.25	0.311
AHNQDLGLAGSCLAR	sp|P08572|CO4A2_HUMAN	COL4A2	385.993	39.281	2	0.642	0.544	0.117
AFGGPGAGCISEGR	sp|Q9H479|FN3K_HUMAN	FN3K	390.51	35.981	2	0.324	0.424	0.06
VQAVVAVAR	sp|Q01082|SPTB2_HUMAN	SPTBN1	391.642	43.904	6	0.227	0.98	0.178
AVAEPGIQLK	sp|P49747|COMP_HUMAN	COMP	406.631	39.569	2	1.223	1.041	0.188
LEQGENVFLQATDK	sp|P02746|C1QB_HUMAN	C1QB	414.561	36.146	1	0.635	0.69	0.009
ELSEALGQIFDSQR	sp|Q08380|LG3BP_HUMAN	LGALS3BP	415.446	44.93	2	2.945	0.971	0.265
ALNHLPLEYNSALYSR	sp|P13671|CO6_HUMAN	C6	436.994	37.106	3	-1.86	0.75	-0.072
ANFLNSNDVFVLK	sp|P09327|VILI_HUMAN	VIL1	437.551	47.982	6	-1.113	1.034	-0.059
IGQLLVCNCIFK	sp|P49221|TGM4_HUMAN	TGM4	446.802	45.418	6	-1.068	1.08	-0.003
SLTTAFFR	sp|O00194|RB27B_HUMAN	RAB27B	449.424	45.059	7	1.413	0.655	0.22
NVLCSACSGQGGK	sp|O60884|DNJA2_HUMAN	DNAJA2	859.693	114.213	0	-11.208	3.025	-0.082

### Sheet: 12M-Top10RSSsquare+SDTsquare
Sequences	Protein	Gene	Mean of RSS squared	Mean stdev RSS squared	NA counts	Mean of Model slope	Mean of Model slope standarddev	Spearman corr, FC vs GFR	1st K Mean of RSS squared	1st K Mean of Model slope	1st K Spearman corr, FC vs GFR	1st K List	cand K Mean of RSS squared	cand K Mean of Model slope	cand K Spearman corr, FC vs GFR	cand K List
AC
LGSPAVSPLPVR	tr|Q86VN6|Q86VN6_HUMAN	SLC34A1	145.33	5.215	9	2.859	0.469	0.273	na	na	na					not in delayed
HGVFVGSAMR	sp|Q16822|PCKGM_HUMAN	PCK2	119.644	14.015	10	3.079	0.636	0.517	na	na	na		127.77	5.102	0.515	C only
LEQGENVFLQATDK	sp|P02746|C1QB_HUMAN	C1QB	137.756	15.866	12	2.373	1.031	0.048	111.375	-3.952	-0.56	AC	111.375	-3.952	-0.56	AC
QFHHQLR	sp|Q99613|EIF3C_HUMAN	EIF3C	165.884	19.659	9	-3.833	0.282	-0.688	172.584	2.504	0.264	AC	128.215	1.91	0.161	BC
ELSEALGQIFDSQR	sp|Q08380|LG3BP_HUMAN	LGALS3BP	370.76	31.558	2	-3.086	0.57	-0.411	236.766	-3.415	-0.245	AC	155.817	-9.406	-0.633	BC
AFQVDPTSGSVTLGVLPLR	sp|O75309|CAD16_HUMAN	CDH16	272.704	32.3	5	-0.239	0.765	0.154	162.282	5.912	0.524	AC	162.282	5.912	0.524	AC
AVAEPGIQLK	sp|P49747|COMP_HUMAN	COMP	415.495	36.164	5	2.955	0.841	0.44	186.653	1.357	0.258	AC				12&6M overlay
SLTTAFFR	sp|O00194|RB27B_HUMAN	RAB27B	408.48	36.583	10	-3.411	0.466	-0.334	236.573	-2.141	-0.625	AC				not in delayed
GAGTDEGCLIEILASR	sp|P09525|ANXA4_HUMAN	ANXA4	389.693	39.128	6	-1.806	0.199	-0.292	153.455	9.217	0.658	AC	153.455	9.217	0.658	AC
ALNHLPLEYNSALYSR	sp|P13671|CO6_HUMAN	C6	324.706	39.19	6	2.358	0.458	0.33	272.833	0.233	-0.061	AC				higher in delayed
BC
LGSPAVSPLPVR	tr|Q86VN6|Q86VN6_HUMAN	SLC34A1	82.389	6.572	7	3.522	0.196	0.718	na	na	na					not in delayed
HGVFVGSAMR	sp|Q16822|PCKGM_HUMAN	PCK2	87.334	10.018	12	4.758	0.336	0.857	173.739	2.908	0.487	BC	127.77	5.102	0.515	C only
GSEAPVEYYIVSVR	sp|Q6V0I7|FAT4_HUMAN	FAT4	106.255	13.185	10	3.504	0.376	0.535	na	na	na		165.181	-0.473	-0.057	C only
AFQVDPTSGSVTLGVLPLR	sp|O75309|CAD16_HUMAN	CDH16	109.454	11.676	7	3.213	0.326	0.616	174.142	4.752	0.336	BC	162.282	5.912	0.524	AC
VVVPYQGPSSDYVVVK	sp|Q92673|SORL_HUMAN	SORL1	109.906	23.047	13	-0.805	0.851	-0.393	na	na	na		116.747	-4.166	-0.584	AC
SLTTAFFR	sp|O00194|RB27B_HUMAN	RAB27B	114.689	14.767	14	2.073	1.098	0.2	na	na	na					not in delayed
LEQGENVFLQATDK	sp|P02746|C1QB_HUMAN	C1QB	153.466	11.461	7	-0.337	0.445	-0.07	267.244	-0.326	0.016	BC	111.375	-3.952	-0.56	AC
ASNLLLGFDR	sp|Q92673|SORL_HUMAN	SORL1	161.732	11.655	7	1.255	0.395	0.295	na	na	na		116.747	-4.166	-0.584	AC
TGNGLLER	sp|O43490|PROM1_HUMAN	PROM1	188.942	24.372	12	-0.88	0.662	-0.071	155.738	-10.417	-0.571	BC	174.608	-9.704	-0.474	C only
ALNHLPLEYNSALYSR	sp|P13671|CO6_HUMAN	C6	208.899	11.982	5	0.586	0.26	0.185	267.044	-0.232	-0.129	BC				higher in delayed
A
YVDIAIPCNNK	sp|P08865|RSSA_HUMAN	RPSA	340.021	33.593	5	6.206	0.722	0.499	242.85	3.524	0.278	A	141.055	-3.17	-0.379	BC
VLTEIIASR	sp|P08758|ANXA5_HUMAN	ANXA5	424.745	37.562	3	1.315	0.382	0.471	263.162	-0.537	-0.065	A				MV marker
GAGTDEGCLIEILASR	sp|P09525|ANXA4_HUMAN	ANXA4	426.13	38.716	4	-0.291	0.578	-0.012	258.353	-2.047	-0.129	A	153.455	9.217	0.658	AC
VVVPYQGPSSDYVVVK	sp|Q92673|SORL_HUMAN	SORL1	425.022	42.99	2	1.394	1.047	0.308	258.914	-0.709	-0.076	A	116.747	-4.166	-0.584	AC
TFHETLDCCGSSTLTALTTSVLK	sp|P60033|CD81_HUMAN	CD81	431.015	48.813	4	1.838	0.443	0.257	251.031	-2.981	-0.119	A				MV marker
TLTIPFK	sp|Q99972|MYOC_HUMAN	MYOC	926.931	134.131	1	6.37	2.06	0	136.361	-4.929	-0.612	A	136.361	-4.929	-0.612	A
NGLLTEHNICEINGQNVIGLK	sp|O00560|SDCB1_HUMAN	SDCBP	1067.94	162.343	0	4.806	1.016	0.298	262.03	0.229	0.031	A				12&6M overlay
NPANPVQR	sp|P00739|HPTR_HUMAN	HPR	1128.68	171.188	0	-2.543	0.915	-0.201	171.103	3.207	0.545	A				12&6M overlay
TFHEASEDCISR	sp|P05452|TETN_HUMAN	CLEC3B	1117.36	172.225	0	3.283	0.564	0.382	224.625	2.282	0.044	A	142.032	8.034	0.713	C only
VLDLSCNR	sp|P08571|CD14_HUMAN	CD14	1138.64	174.335	0	2.569	0.482	0.148	231.124	-3.371	-0.185	A	170.868	-6.543	-0.541	C only
C
LGSPAVSPLPVR	tr|Q86VN6|Q86VN6_HUMAN	SLC34A1	130.599	7.876	6	3.016	0.27	0.195	na	na	na					not in delayed
HGVFVGSAMR	sp|Q16822|PCKGM_HUMAN	PCK2	122.684	13.111	6	2.44	0.343	0.511	127.77	5.102	0.515	C	127.77	5.102	0.515	C only
QFHHQLR	sp|Q99613|EIF3C_HUMAN	EIF3C	355.947	28.93	4	-2.956	0.427	-0.375	154.801	4.198	0.227	C	128.215	1.91	0.161	BC
AFQVDPTSGSVTLGVLPLR	sp|O75309|CAD16_HUMAN	CDH16	255.227	34.629	4	1.552	0.679	0.349	192.332	3.48	0.335	C	162.282	5.912	0.524	AC
VGLGPGASPVR	sp|Q9BXJ7|AMNLS_HUMAN	AMN	299.06	35.963	4	4.16	0.442	0.61	177.262	4.862	0.42	C	150.932	5.985	0.491
AFGGPGAGCISEGR	sp|Q9H479|FN3K_HUMAN	FN3K	390.51	35.981	2	0.324	0.424	0.06	249.671	0.897	0.015	C				12&6M overlay
LEQGENVFLQATDK	sp|P02746|C1QB_HUMAN	C1QB	414.561	36.146	1	0.635	0.69	0.009	264.004	1.714	0.09	C	111.375	-3.952	-0.56	AC
EGALDLSGLR	sp|Q16822|PCKGM_HUMAN	PCK2	361.157	36.455	4	-0.88	0.794	-0.027	127.77	5.102	0.515	C	127.77	5.102	0.515	C only
ALNHLPLEYNSALYSR	sp|P13671|CO6_HUMAN	C6	436.994	37.106	3	-1.86	0.75	-0.072	248.089	2.906	0.289	C				higher in delayed
FAAATGATPIAGR	sp|P08865|RSSA_HUMAN	RPSA	367.962	38.767	4	0.184	0.853	0.098	208.495	0.042	0.109	C	141.055	-3.17	-0.379	BC

### Sheet: 6M-Top20RSSsquare
Sequences	Protein	Gene	Mean of RSS squared	Mean stdev RSS squared	NA counts	Mean of Model slope	Mean of Model slope standarddev	Spearman corr, FC vs GFR
AC
HGVFVGSAMR	sp|Q16822|PCKGM_HUMAN	PCK2	58.435	6.781	10	3.049	0.356	0.505
LEQGENVFLQATDK	sp|P02746|C1QB_HUMAN	C1QB	69.114	12.862	12	1.986	0.707	0.252
LGSPAVSPLPVR	tr|Q86VN6|Q86VN6_HUMAN	SLC34A1	114.425	10.983	9	2.622	0.298	0.345
QFHHQLR	sp|Q99613|EIF3C_HUMAN	EIF3C	120.182	14.201	9	-2.419	0.184	-0.633
ALNHLPLEYNSALYSR	sp|P13671|CO6_HUMAN	C6	177.687	14.676	6	1.532	0.295	0.2
AFQVDPTSGSVTLGVLPLR	sp|O75309|CAD16_HUMAN	CDH16	183.159	22.152	5	-0.133	0.702	0.118
QLEWGLER	sp|P13671|CO6_HUMAN	C6	189.999	20.823	8	2.075	0.958	0.2
FAAATGATPIAGR	sp|P08865|RSSA_HUMAN	RPSA	199.749	26.335	6	-0.083	0.481	-0.123
AHNQDLGLAGSCLAR	sp|P08572|CO4A2_HUMAN	COL4A2	219.558	21.892	8	3.492	0.736	0.385
AFGGPGAGCISEGR	sp|Q9H479|FN3K_HUMAN	FN3K	223.161	21.575	5	2.371	0.95	0.182
ELSEALGQIFDSQR	sp|Q08380|LG3BP_HUMAN	LGALS3BP	224.753	19.873	2	-1.759	0.371	-0.394
IGQLLVCNCIFK	sp|P49221|TGM4_HUMAN	TGM4	230.583	26.701	7	-2.365	0.445	-0.495
GAGTDEGCLIEILASR	sp|P09525|ANXA4_HUMAN	ANXA4	232.217	21.21	6	-1.046	0.204	-0.306
TFHETLDCCGSSTLTALTTSVLK	sp|P60033|CD81_HUMAN	CD81	234.023	21.339	6	-2.224	0.476	-0.339
VGLGPGASPVR	sp|Q9BXJ7|AMNLS_HUMAN	AMN	243.08	23.798	6	1.21	0.767	0.185
AVAEPGIQLK	sp|P49747|COMP_HUMAN	COMP	248.356	21.996	5	0.374	0.411	0.073
VLTEIIASR	sp|P08758|ANXA5_HUMAN	ANXA5	248.892	22.438	4	0.431	0.406	0.082
AEAAASALADADADLEER	sp|O43633|CHM2A_HUMAN	CHMP2A	253.06	24.401	6	-1.504	0.648	-0.191
SLTTAFFR	sp|O00194|RB27B_HUMAN	RAB27B	261.597	24.423	10	-0.608	0.358	0.018
ANFLNSNDVFVLK	sp|P09327|VILI_HUMAN	VIL1	270.268	27.765	8	1.185	0.944	-0.123
BC
GSEAPVEYYIVSVR	sp|Q6V0I7|FAT4_HUMAN	FAT4	43.548	4.757	10	2.61	0.209	0.726
VVVPYQGPSSDYVVVK	sp|Q92673|SORL_HUMAN	SORL1	61.936	9.435	13	1.481	0.493	0.198
AFQVDPTSGSVTLGVLPLR	sp|O75309|CAD16_HUMAN	CDH16	75.65	8.497	7	2.493	0.333	0.353
LGSPAVSPLPVR	tr|Q86VN6|Q86VN6_HUMAN	SLC34A1	95.971	8.558	7	2.324	0.282	0.505
TGNGLLER	sp|O43490|PROM1_HUMAN	PROM1	97.017	12.684	12	-0.719	0.415	-0.024
HGVFVGSAMR	sp|Q16822|PCKGM_HUMAN	PCK2	100.167	7.195	12	3.063	0.52	0.452
ASNLLLGFDR	sp|Q92673|SORL_HUMAN	SORL1	102.235	10.854	7	1.602	0.231	0.435
SLTTAFFR	sp|O00194|RB27B_HUMAN	RAB27B	104.25	13.043	14	0.456	0.442	0.086
EAISFLER	sp|P54793|ARSF_HUMAN	ARSF	135.101	19.241	9	3.085	0.226	0.665
LEQGENVFLQATDK	sp|P02746|C1QB_HUMAN	C1QB	137.301	10.096	7	0.001	0.349	-0.044
VQAVVAVAR	sp|Q01082|SPTB2_HUMAN	SPTBN1	138.352	23.488	11	0.527	0.37	0.017
ELSEALGQIFDSQR	sp|Q08380|LG3BP_HUMAN	LGALS3BP	143.358	13.412	4	2.254	0.322	0.384
EGALDLSGLR	sp|Q16822|PCKGM_HUMAN	PCK2	147.847	17.016	9	1.428	0.428	0.068
ALNHLPLEYNSALYSR	sp|P13671|CO6_HUMAN	C6	150.95	10.484	5	0.513	0.208	0.138
LHYSNIR	sp|P09210|GSTA2_HUMAN	GSTA2	154.246	25.985	11	4.348	0.482	0.72
LLLPGELAK	sp|P58876|H2B1D_HUMAN	HIST1H2BD	157.129	8.794	1	1.941	0.206	0.502
SCAVAEYGVYVK	sp|P00739|HPTR_HUMAN	HPR	164.862	17.242	5	3.552	0.597	0.625
ATFNPAQDK	tr|Q96N83|Q96N83_HUMAN		167.999	14.986	5	3.195	0.322	0.395
LQHAAELIK	sp|Q8WUM4|PDC6I_HUMAN	PDCD6IP	186.177	20.694	6	1.747	0.241	0.363
VIEPGCVR	sp|O60884|DNJA2_HUMAN	DNAJA2	190.298	18.808	7	1.873	0.237	0.446

### Sheet: 12M&6M-Top20RSSsquare
Sequences	Protein	Gene
AC
LGSPAVSPLPVR	tr|Q86VN6|Q86VN6_HUMAN	SLC34A1
ALNHLPLEYNSALYSR	sp|P13671|CO6_HUMAN	C6
AFQVDPTSGSVTLGVLPLR	sp|O75309|CAD16_HUMAN	CDH16
QLEWGLER	sp|P13671|CO6_HUMAN	C6
FAAATGATPIAGR	sp|P08865|RSSA_HUMAN	RPSA
AFGGPGAGCISEGR	sp|Q9H479|FN3K_HUMAN	FN3K
ELSEALGQIFDSQR	sp|Q08380|LG3BP_HUMAN	LGALS3BP
IGQLLVCNCIFK	sp|P49221|TGM4_HUMAN	TGM4
GAGTDEGCLIEILASR	sp|P09525|ANXA4_HUMAN	ANXA4
TFHETLDCCGSSTLTALTTSVLK	sp|P60033|CD81_HUMAN	CD81
VGLGPGASPVR	sp|Q9BXJ7|AMNLS_HUMAN	AMN
AVAEPGIQLK	sp|P49747|COMP_HUMAN	COMP
VLTEIIASR	sp|P08758|ANXA5_HUMAN
AEAAASALADADADLEER	sp|O43633|CHM2A_HUMAN	CHMP2A
SLTTAFFR	sp|O00194|RB27B_HUMAN	RAB27B
BC
GSEAPVEYYIVSVR	sp|Q6V0I7|FAT4_HUMAN	FAT4
VVVPYQGPSSDYVVVK	sp|Q92673|SORL_HUMAN	SORL1
AFQVDPTSGSVTLGVLPLR	sp|O75309|CAD16_HUMAN	CDH16
LGSPAVSPLPVR	tr|Q86VN6|Q86VN6_HUMAN	SLC34A1
TGNGLLER	sp|O43490|PROM1_HUMAN	PROM1
HGVFVGSAMR	sp|Q16822|PCKGM_HUMAN	PCK2
ASNLLLGFDR	sp|Q92673|SORL_HUMAN	SORL1
SLTTAFFR	sp|O00194|RB27B_HUMAN	RAB27B
EAISFLER	sp|P54793|ARSF_HUMAN	ARSF
LEQGENVFLQATDK	sp|P02746|C1QB_HUMAN	C1QB
VQAVVAVAR	sp|Q01082|SPTB2_HUMAN	SPTBN1
ELSEALGQIFDSQR	sp|Q08380|LG3BP_HUMAN	LGALS3BP
EGALDLSGLR	sp|Q16822|PCKGM_HUMAN	PCK2
ALNHLPLEYNSALYSR	sp|P13671|CO6_HUMAN	C6
LLLPGELAK	sp|P58876|H2B1D_HUMAN	HIST1H2BD
SCAVAEYGVYVK	sp|P00739|HPTR_HUMAN	HPR
ATFNPAQDK	tr|Q96N83|Q96N83_HUMAN
LQHAAELIK	sp|Q8WUM4|PDC6I_HUMAN	PDCD6IP
