## Supplementary material for "The proteome of small urinary extracellular vesicles after kidney transplantation as an indicator of renal cellular biology and a source for markers predicting outcome": Tbl S3

### Sheet: Tabelle1
Mass [m/z]	CS [z]	Polarity	NCE	Comment
428.73	2	Positive	27	SLEPGTPR (light)
415.879	3	Positive	27	HSLASSEYPVR (light)
807.93	2	Positive	27	SVPGC[+57.0]EGVALVVAQTK (light)
484.743	2	Positive	27	GSQAVSYTR (light)
408.722	2	Positive	27	GLEWVGR (light)
649.843	2	Positive	27	IDVYGFSALWK (light)
487.257	2	Positive	27	DTAVQGNIR (light)
670.826	2	Positive	27	GSEAINAPGDNPAK (light)
408.222	2	Positive	27	GGGALLGDR (light)
668.309	2	Positive	27	AFGGPGAGC[+57.0]ISEGR (light)
641.819	2	Positive	27	AYDTDAGPVFVK (light)
505.293	2	Positive	27	VGLGPGASPVR (light)
590.335	2	Positive	27	ETVNVITLYK (light)
553.77	2	Positive	27	DGTISEDTIR (light)
734.317	2	Positive	27	C[+57.0]EDLETQTQSEK (light)
496.246	2	Positive	27	ATFNPAQDK (light)
553.304	2	Positive	27	ASNLLLGFDR (light)
868.467	2	Positive	27	VVVPYQGPSSDYVVVK (light)
708.329	2	Positive	27	YYDQIC[+57.0]SIEPK (light)
341.538	3	Positive	27	LQHAAELIK (light)
596.856	2	Positive	27	LGSPAVSPLPVR (light)
476.916	3	Positive	27	LALEEEQKPESR (light)
572.295	2	Positive	27	SDPFLVFYR (light)
542.23	2	Positive	27	ALC[+57.0]NGDYDR (light)
784.901	2	Positive	27	GSEAPVEYYIVSVR (light)
351.219	2	Positive	27	VTVGGIR (light)
658.332	3	Positive	27	FLPPDAFIHVDDFQSPK (light)
846.944	2	Positive	27	GLGTDEDAIISVLAYR (light)
831.412	2	Positive	27	GAGTDEGC[+57.0]LIEILASR (light)
694.885	2	Positive	27	TDEQALLSSILAK (light)
646.806	2	Positive	27	GTTHC[+57.0]YDGLLR (light)
446.256	2	Positive	27	QIGIFSAR (light)
530.771	2	Positive	27	HGVFVGSAMR (light)
515.78	2	Positive	27	EGALDLSGLR (light)
634.87	2	Positive	27	IEGLQNLVNLR (light)
555.295	2	Positive	27	SLETVYLER (light)
613.336	2	Positive	27	VLANPGNSQVAR (light)
626.985	3	Positive	27	LLETTDRPDGHQNNLR (light)
716.87	2	Positive	27	TPSSTGPSPVFDIK (light)
669.885	2	Positive	27	VITEPIPVSDLR (light)
531.602	3	Positive	27	ELSEALGQIFDSQR (light)
799.842	2	Positive	27	YSSDYFQAPSDYR (light)
801.887	2	Positive	27	SYPDGWNLPGGGVQR (light)
758.365	2	Positive	27	LGSGNDFEVFFQR (light)
659.99	3	Positive	27	TAGYPNVNIHNFTTSWR (light)
456.785	2	Positive	27	VQAVVAVAR (light)
702.854	2	Positive	27	LAPDYDALDVANK (light)
476.566	3	Positive	27	AVAHHTDC[+57.0]TFIR (light)
645.8	2	Positive	27	LEGGSGGDSEVQR (light)
1127.02	2	Positive	27	QFYDQALQQAVVDDDANNAK (light)
1271.61	2	Positive	27	TFHETLDC[+57.0]C[+57.0]GSSTLTALTTSVLK (light)
584.801	2	Positive	27	QVHPDTGISSK (light)
477.305	2	Positive	27	LLLPGELAK (light)
424.856	3	Positive	27	WHQGLNC[+57.0]DSR (light)
482.759	2	Positive	27	EAISFLER (light)
732.889	2	Positive	27	IGQLLVC[+57.0]NC[+57.0]IFK (light)
952.985	2	Positive	27	TGSTPEVSTVDAMLDLIR (light)
930.984	2	Positive	27	ALNHLPLEYNSALYSR (light)
515.769	2	Positive	27	QLEWGLER (light)
655.372	2	Positive	27	AAVPDTVVEPALK (light)
740.893	2	Positive	27	ANFLNSNDVFVLK (light)
451.746	2	Positive	27	LHYSNIR (light)
609.299	2	Positive	27	SHGQDYLVGNK (light)
852.954	2	Positive	27	GLGTDEESILTLLTSR (light)
501.303	2	Positive	27	VLTEIIASR (light)
539.829	2	Positive	27	SVSIGYLLVK (light)
791.891	2	Positive	27	AHNQDLGLAGSC[+57.0]LAR (light)
667.339	3	Positive	27	VLSIAQAHSPAFSC[+57.0]EQVR (light)
488.748	2	Positive	27	VLDLSC[+57.0]NR (light)
557.27	2	Positive	27	TFVDQYGQR (light)
657.395	2	Positive	27	LLPVQENFLLK (light)
801.361	2	Positive	27	GTQNPSQDQGNSPSGK (light)
461.894	3	Positive	27	VQTSLC[+57.0]PAHQDK (light)
448.241	2	Positive	27	NPANPVQR (light)
673.326	2	Positive	27	SC[+57.0]AVAEYGVYVK (light)
435.276	2	Positive	27	LGALALSPK (light)
593.297	2	Positive	27	GSTSLDHALER (light)
979.041	2	Positive	27	AFQVDPTSGSVTLGVLPLR (light)
465.95	3	Positive	27	LSASAPLVIHFLK (light)
669.3	2	Positive	27	NVLC[+57.0]SAC[+57.0]SGQGGK (light)
465.247	2	Positive	27	VIEPGC[+57.0]VR (light)
472.282	2	Positive	27	ANIQAVSLK (light)
894.916	2	Positive	27	AEAAASALADADADLEER (light)
395.236	2	Positive	27	VLSAMIR (light)
363.873	3	Positive	27	YTRPTPVQK (light)
399.698	2	Positive	27	FSGGFGAR (light)
604.309	2	Positive	27	DSTGHVGFIFK (light)
1168.6	2	Positive	27	NGLLTEHNIC[+57.0]EINGQNVIGLK (light)
471.756	2	Positive	27	SLTTAFFR (light)
743.878	2	Positive	27	ELQETNAALQDVR (light)
513.303	2	Positive	27	AVAEPGIQLK (light)
657.387	2	Positive	27	LDTLAQEVALLK (light)
484.546	3	Positive	27	TFHEASEDC[+57.0]ISR (light)
337.194	3	Positive	27	EIPSHVLSK (light)
556.251	2	Positive	27	VC[+57.0]MYFTYK (light)
554.275	3	Positive	27	VPGLYYFTYHASSR (light)
796.402	2	Positive	27	LEQGENVFLQATDK (light)
602.328	2	Positive	27	FAAATGATPIAGR (light)
653.827	2	Positive	27	YVDIAIPC[+57.0]NNK (light)
322.507	3	Positive	27	QFHHQLR (light)
565.794	2	Positive	27	LGSLVENNER (light)
410.252	2	Positive	27	TLTIPFK (light)
682.356	2	Positive	27	LPYTASSGLMAPR (light)
507.287	2	Positive	27	LFGTTVTFK (light)
643.354	2	Positive	27	TLLNETPEQIK (light)
430.235	2	Positive	27	TGNGLLER (light)
410.719	2	Positive	27	FVGEGGVR (light)
592.266	3	Positive	27	DSTIHVEENGQSSESR (light)
752.86	2	Positive	27	IEADSESQEDIIR (light)
774.467	2	Positive	27	SIPPGLVNGLALQLR (light)
